# Bacterial Hsp90 promotes virulence factor production through maintenance of NRPS megaenzymes

**DOI:** 10.1101/2025.07.01.662645

**Authors:** Alison Fratacci, Amine Ali Chaouche, Marie Corteggiani, Flora Honoré, Manel Khelil Berbar, Nadège Bossuet-Greif, Sébastien Dementin, Sophie Bleves, Maya Belghazi, Régine Lebrun, Jean-Philippe Nougayrède, Eric Oswald, Bérengère Ize, Olivier Genest

**Author notes:** Co-corresponding authors: Olivier Genest and Bérengère Ize: Olivier Genest, CNRS, BIP UMR 7281, 31 Chemin Joseph Aiguier, 13402 Marseille, Cedex 20, France. Bérengère Ize, CNRS, LISM UMR 7255, IMM, 31 Chemin Joseph Aiguier, 13402 Marseille, France. These authors contributed equally to this work (Alison Fratacci, Amine Ali Chaouche). **Author Contributions:** Designed research: AF, AAC, RL, SB, JPN, EO, BI, OG; Performed research: AF, AAC, MC, FAH, MKB, NBG, MB, RL, JPN, BI, OG; Analyzed data: AF, AAC, MC, FAH, MKB, NBG, SD, SB, MB, RL, JPN, EO, BI, OG; Wrote the paper: BI and OG with contributions from all the authors; Funding acquisition: RL, SB, JPN, EO, BI, OG; Supervised the study: BI, OG.

## Abstract

Pathogenic bacteria produce virulence factors critical to host infection. Here, we demonstrate the crucial role of the bacterial Hsp90 chaperone in the production of two major virulence factors, the colibactin genotoxin in *Escherichia coli* and the pyoverdine siderophore in *Pseudomonas aeruginosa*. Colibactin, a hybrid polyketide/non-ribosomal peptide (PK-NRP), and pyoverdine, a non-ribosomal peptide (NRP), are metabolites produced by complex biosynthetic pathways involving large cytoplasmic enzymes called megasynthases. Using comparative proteomics, we found that megasynthase abundance was markedly reduced in *hsp90* deletion mutants of *E. coli* and *P. aeruginosa* compared to wild-type strains. This reduction was independent of transcriptional or translational regulation. We further revealed an interplay between Hsp90 and the HslUV protease in controlling megasynthase levels. Remarkably, we found that Hsp90 stabilizes additional NRP and PK-NRP megasynthases, suggesting a general role for Hsp90 as a chaperone of these enzymes. These findings open new avenues for enhancing the biosynthesis of complex metabolites for biotechnological applications through proteostasis modulation, and may also have implications for combating bacterial infections.
