## Supplementary material for "Bacterial Hsp90 promotes virulence factor production through maintenance of NRPS megaenzymes": Dataset S1

### Sheet: Dataset S1
Dataset S1. List of E. coli proteins significantly more abundant in the absence of Hsp90Ec. (fold change>2, pValue<0.05)
Related to figure 1B
	P-value (-log10)	Fold change (log2)	Protein IDs	Protein name
	1.70746	-2.93852	gi|1865500728	5'-methylthioadenosine/S-adenosylhomocysteine nucleosidase
	2.63508	-2.62028	gi|1865497478	phosphoglycolate phosphatase
	4.3062	-2.54108	gi|1865499537	fumarate/nitrate reduction transcriptional regulator Fnr
	6.48218	-2.05964	gi|1865499202	bifunctional thioredoxin/glutathione peroxidase
	3.93017	-1.99476	gi|1865497385	phage sensitivity protein DcrB
	2.84012	-1.94338	gi|1865497821	DNA topoisomerase IV subunit A
	3.8167	-1.90037	gi|1865501235	ABC transporter substrate-binding protein
	3.70617	-1.72467	gi|1865497608	ribonuclease G
	2.04445	-1.63153	gi|1865500000	FtsH protease modulator YccA
	1.82042	-1.54032	gi|1865500506	anti-adapter protein IraP
	1.41615	-1.40436	gi|1865497666	23S rRNA (uridine(2552)-2'-O)-methyltransferase RlmE
	2.93846	-1.33244	gi|1865499132	exodeoxyribonuclease III
	3.42794	-1.27581	gi|1865497633;gi|1865498381	glutamate synthase subunit GltD/formate-dependent uric acid utilization protein AegA
	2.59146	-1.2637	gi|1865501592	peptidylprolyl isomerase PpiC
	1.84891	-1.23215	gi|1865498336	alpha2-macroglobulin
	2.61171	-1.23149	gi|1865497577	gamma carbonic anhydrase family protein
	1.67311	-1.22799	gi|1865498485	chorismate synthase
	1.52276	-1.12418	gi|1865500916	16S rRNA (guanine(1207)-N(2))-methyltransferase RsmC
	1.62989	-1.1235	gi|1865498638	PTS fructose transporter subunit IIBC
	1.48536	-1.11789	gi|1865499686	voltage-gated potassium channel protein
	2.50383	-1.10951	gi|1865499321	spermidine N1-acetyltransferase
	1.50452	-1.08186	gi|1865497479	tryptophan--tRNA ligase
	2.56725	-1.0563	gi|1865499905	50S ribosomal protein L32
	1.91857	-1.05109	gi|1865498499	bifunctional tetrahydrofolate synthase/dihydrofolate synthase
	1.35155	-1.03578	gi|1865499806	spermidine/putrescine ABC transporter ATP-binding protein PotA
