## Supplementary material for "Bacterial Hsp90 promotes virulence factor production through maintenance of NRPS megaenzymes": Dataset S2

### Sheet: Dataset S2
Dataset S2. List of E. coli proteins significantly less abundant in the absence of Hsp90Ec. (fold change>2, pValue<0.05). Proteins involved in colibactin biosynthesis are highlighted in blue.
Related to figure 1B
	P-value (-log10)	Fold change (log2)	Protein IDs	Protein name
	6.10522	8.87094	gi|1865498823	ClbB
	7.65256	8.19075	gi|1865500417	HtpG
	5.79565	4.40683	gi|1865498831	ClbJ
	2.76298	4.17288	gi|1865498851	YbtE
	3.927	4.06575	gi|1865498853	Hmwp1
	1.44303	3.41573	gi|1865498384	transketolase
	1.52932	3.33097	gi|1865498003	ZapA
	1.48218	3.02945	gi|1865498556	ArnA
	3.89147	2.44984	gi|1865498829	ClbH
	1.62146	2.26651	gi|1865498858	YbtS
	1.51182	2.22253	gi|1865500007	methylglyoxal synthase
	1.95619	2.1958	gi|1865499685	YciI family protein
	3.96977	2.18908	gi|1865498835	ClbN
	2.50482	2.02549	gi|1865501127;gi|1865497947	tetratricopeptide repeat protein/tetratricopeptide repeat protein
	6.22329	1.92829	gi|1865498832	ClbK
	2.68196	1.91806	gi|1865499078	Slp family lipoprotein YeaY
	1.76288	1.74601	gi|1865500911	molecular chaperone OsmY
	1.43567	1.59289	gi|1865497642	ribosome hibernation promoting factor
	1.6611	1.58656	gi|1865498689	iron-sulfur cluster carrier protein ApbC
	2.608	1.57421	gi|1865501138	KAP family P-loop domain protein
	3.81479	1.37204	gi|1865498990	non-heme ferritin
	1.46109	1.35915	gi|1865497956	DUF2884 domain-containing protein
	1.94046	1.34618	gi|1865499114	signal peptide peptidase SppA
	2.57354	1.32353	gi|1865499599	protease SohB
	2.0544	1.32151	gi|1865498844	AMP nucleosidase
	3.77873	1.28511	gi|1865498671	beta-glucosidase BglX
	3.55414	1.28333	gi|1865498341	flavodoxin-dependent (E)-4-hydroxy-3-methylbut-2-enyl-diphosphate synthase
	3.97966	1.26514	gi|1865498985	excinuclease ABC subunit UvrC
	1.32075	1.23757	gi|1865497566	large-conductance mechanosensitive channel protein MscL
	2.05841	1.21556	gi|1865497352	acid-activated periplasmic chaperone HdeB
	2.73701	1.21044	gi|1865498936	protein deglycase HchA
	2.50504	1.1693	gi|1865499368	peroxiredoxin OsmC
	1.72551	1.11364	gi|1865497399	high-affinity branched-chain amino acid ABC transporter substrate-binding protein LivK
	3.39334	1.09896	gi|1865501559	DNA helicase II
	2.2571	1.09321	gi|1865501829	co-chaperone DjlA
	1.63569	1.07514	gi|1865497663	serine-type D-Ala-D-Ala carboxypeptidase
	1.96605	1.07154	gi|1865501502	thiol:disulfide interchange protein DsbA
	2.18197	1.05867	gi|1865501004	DUF853 domain-containing protein
