## Supplementary material for "Bacterial Hsp90 promotes virulence factor production through maintenance of NRPS megaenzymes": Dataset S3

### Sheet: Dataset S3
Dataset S3. List of proteins significantly more abundant in the absence of Hsp90Pa from P. aeruginosa grown at 37°C. (fold change>2, pValue<0.05)
Related to figure 3A
	P-value (-log10)	Fold change (log2)	Protein IDs	Protein name	Gene name
	4.65111	-2.63213	Q9I752	Type VI secretion system lipoprotein TssJ	PA0080
	4.47701	-2.47324	Q9HVE8	Cupin fold metalloprotein, WbuC family	PA4644
	4.86187	-2.4314	Q9I6H2	DNA-binding protein	PA0319
	5.08281	-2.37349	Q9HUF6;Q9S648	UDP-glucose:(Heptosyl) LPS alpha 1,3-glucosyltransferase WaaG	waaG PA5010
	6.44037	-2.30638	Q9HVW1	Probable ATP-binding component of ABC transporter	PA4456
	4.5496	-2.00999	Q9HW12	Small-conductance mechanosensitive channel	PA4394
	3.22189	-1.9232	Q9I4J8	Probable oxidoreductase	PA1137
	1.45122	-1.88881	Q9HTD3	N-acetyltransferase domain-containing protein	PA5433
	2.17077	-1.81738	P33640	Ribosomal large subunit pseudouridine synthase D (EC 5.4.99.23) (23S rRNA pseudouridine(1911/1915/1917) synthase) (rRNA pseudouridylate synthase D) (rRNA-uridine isomerase D)	rluD PA4544
	3.79912	-1.80921	Q9I6W1	ATP-binding protein	PA0171
	6.86259	-1.77445	O69754	Trans-2,3-dihydro-3-hydroxyanthranilate isomerase (EC 5.3.3.17) (Phenazine/pyocyanine biosynthesis protein PhzF)	phzF1 phzF PA1904; phzF2 PA4215
	3.05183	-1.69253	Q9HXN3	NGG1p interacting factor NIF3	PA3762
	4.41365	-1.67165	G3XCV4;O69755;Q820A5	Probable pyridoxamine 5'-phosphate oxidase	phzG1 PA4216
	1.50372	-1.51529	Q9I275	Probable glutamine synthetase	PA2040
	2.16725	-1.4491	Q9HUR4	Probable aldehyde dehydrogenase	PA4899
	2.85569	-1.44548	Q9HUR6	Secretin/TonB short N-terminal domain-containing protein	PA4897
	1.71093	-1.39575	Q9HZM4	UPF0434 protein PA2980	PA2980
	5.89976	-1.36074	Q9I246	Probable carbamoyl transferase	PA2069
	1.53539	-1.35879	Q9HX64	DUF2076 domain-containing protein	PA3952
	1.8936	-1.34885	Q9I7B5	Probable 2-OH-lauroyltransferase	PA0011
	1.91321	-1.34834	Q9S661;G3XD48	Heptose kinase (Lipopolysaccharide core biosynthesis protein (EC 2.7.1.-)) (Lipopolysaccharide core heptose(I) kinase RfaP)	wapP rfaP_1 rfaP_2 ALP65_01396 CAZ10_01430 DT376_13610 GUL26_08345 IPC737_05785 NCTC13621_03527 PAERUG_P19_London_7_VIM_2_05_10_03068
	1.38367	-1.22309	Q9I4L4	Negative regulator YfiR	yfiR PA1121
	2.47942	-1.21906	Q9I0H3	Probable transcriptional regulator	PA2665
	5.05526	-1.17996	Q9HV43	Chaperone protein DnaK (HSP70) (Heat shock 70 kDa protein) (Heat shock protein 70)	dnaK PA4761
	1.54283	-1.15992	P33883	Acyl-homoserine-lactone synthase (EC 2.3.1.184) (Autoinducer synthesis protein LasI)	lasI PA1432
	1.31604	-1.1532	Q9HZA9;G3XCL9	SPOR domain-containing protein	PA3110
	5.91304	-1.14244	Q9HUC5;Q51511	ATP-dependent protease ATPase subunit HslU (Unfoldase HslU)	hslU PA5054
	1.35368	-1.13804	Q9HVV0	Tetratricopeptide repeat protein	PA4469
	5.4688	-1.13345	P30718	Chaperonin GroEL (EC 5.6.1.7) (60 kDa chaperonin) (Chaperonin-60) (Cpn60)	groEL groL mopA PA4385
	1.59852	-1.13296	Q9HZ68	Histidinol-phosphate aminotransferase 2 (EC 2.6.1.9) (Imidazole acetol-phosphate transaminase 2)	hisC2 PA3165
	3.2002	-1.11007	Q9HV42	Protein GrpE (HSP-70 cofactor)	grpE PA4762
	5.29847	-1.10825	Q9I1Z9	Putative hydro-lyase PA2116 (EC 4.2.1.-)	PA2116
	2.08847	-1.08071	Q9HU60	Sensory histidine kinase/phosphatase NtrB (EC 2.7.13.3) (Nitrogen regulation protein NR(II)) (Nitrogen regulator II)	ntrB PA5124
	2.24141	-1.07099	Q9I648;O68595	Ferrichrome receptor FiuA	fiuA PA0470
	1.54047	-1.06589	Q9I705	Water stress and hypersensitive response domain-containing protein	PA0127
	4.58007	-1.06574	Q9HVN5;Q51437	Chaperone protein ClpB	clpB PA4542
	3.64529	-1.05825	Q9I1H5	chitinase (EC 3.2.1.14)	chiC PA2300
	1.61194	-1.0432	Q9I1E8	Acyl-CoA dehydrogenase/oxidase N-terminal domain-containing protein	PA2330
	1.46055	-1.039	Q9I3I6	Chromosome partition protein Smc	smc PA1527
	1.64888	-1.01678	Q9I576	4-hydroxyphenylpyruvate dioxygenase (4HPPD) (HPD) (HPPDase) (EC 1.13.11.27)	hpd PA0865
	1.30353	-1.01593	Q9I746	Type VI secretion system accessory component TagJ	tagJ PA0086
