## Supplementary material for "Bacterial Hsp90 promotes virulence factor production through maintenance of NRPS megaenzymes": Dataset S4

### Sheet: Dataset S4
Dataset S4. List of proteins significantly less abundant in the absence of Hsp90Pa from P. aeruginosa grown at 37°C in minimal medium (fold change>2, pValue<0.05).
Proteins involved in pyoverdine biosynthesis are highlighted in green. Note that the PvdL protein (Q9I157) has a fold change slighty <2
Related to figure 3A
	P-value (-log10)	Fold change (log2)	Protein IDs	Protein name	Gene name
	4.63697	9.81397	Q9I3C5	Chaperone protein HtpG (Heat shock protein HtpG) (High temperature protein G)	htpG PA1596
	4.55099	2.67222	Q9HUB5	Sec-independent protein translocase protein TatA	tatA PA5068
	2.63465	2.62253	Q9I3D7	Succinate dehydrogenase cytochrome b556 subunit	sdhC PA1581
	3.94054	2.4807	Q9HZY2	DoxX family protein	PA2864
	3.14104	2.26411	Q9HXK1	DUF937 domain-containing protein	PA3796
	2.76476	2.20643	Q9HXT2	Probable major facilitator superfamily (MFS) transporter	PA3709
	3.17561	2.20012	Q9HXA2	Ubiquinone biosynthesis accessory factor UbiT	ubiT PA3911
	1.57427	2.144	Q9I2N5	Class I SAM-dependent methyltransferase	PA1860
	1.664	2.07599	Q9HU88	Probable permease of ABC transporter	PA5095
	1.76948	1.94752	Q9HU87	Probable binding protein component of ABC transporter	PA5096
	1.39314	1.92898	Q9HUF4	Bifunctional glutamine synthetase adenylyltransferase/adenylyl-removing enzyme (ATP:glutamine synthetase adenylyltransferase) (ATase)	glnE PA5014
	2.5571	1.89815	Q9HU84	Probable transporter	PA5099
	1.65156	1.89346	Q9HZQ8	Aminopeptidase (EC 3.4.11.1) (Leucine aminopeptidase) (PaAP) [Cleaved into: Aminopeptidase AP58; Aminopeptidase AP56; Aminopeptidase AP28]	lap PA2939
	1.98862	1.73394	Q9HXX5	ArsC family reductase	PA3664
	5.67975	1.71212	Q9I181	PvdJ	pvdJ PA2400
	2.63229	1.70403	Q9I4U6	Probable oxidoreductase	PA1028
	4.75407	1.67243	Q9I179	Probable non-ribosomal peptide synthetase, PvdI	PA2402
	3.21922	1.63189	P28812	Uncharacterized protein PA3568	PA3568
	1.98555	1.56702	Q9HT32	Beta-lactamase-related domain-containing protein	PA5542
	2.31224	1.567	Q9HXT1	Probable GMC-type oxidoreductase	PA3710
	1.86093	1.53282	Q9I3Z0	YCII-related domain-containing protein	PA1354
	4.49806	1.52507	Q9I2V0	UDP-2,3-diacylglucosamine hydrolase (EC 3.6.1.54) (UDP-2,3-diacylglucosamine diphosphatase)	lpxH PA1792
	5.5917	1.46579	Q9HUA4	D-aminoacyl-tRNA deacylase (DTD) (EC 3.1.1.96) (Gly-tRNA(Ala) deacylase)	dtd PA5079
	3.16806	1.4519	Q9I2F8	D-ribose/D-allose-binding protein	rbsB PA1946
	2.00937	1.44225	Q9HTM4	DUF4870 domain-containing protein	PA5333
	1.49049	1.41723	Q9I616	Probable biotin biosynthesis protein bioH	PA0502
	2.61818	1.40334	Q9I1H0	AMB antimetabolite synthase AmbB (EC 6.2.1.67) (L-alanine--[L-alanyl-carrier protein] ligase) (Nonribosomal peptide synthase AmbB)	ambB PA2305
	5.23097	1.39366	Q9I182	Pyoverdine synthetase D	pvdD PA2399
	1.8531	1.30676	Q51423	Transcriptional regulatory protein PmpR	pmpR PA0964
	1.44128	1.2972	Q9HU85	Histidine ammonia-lyase (Histidase) (EC 4.3.1.3)	hutH PA5098
	1.4887	1.2905	Q9I5E0	Phospholipid methyltransferase	pmtA PA0798
	5.93547	1.27137	Q9I4U7	aldehyde dehydrogenase (NAD(+)) (EC 1.2.1.3)	PA1027
	3.26986	1.26665	Q9HTX7	Glycine dehydrogenase (decarboxylating) 2 (EC 1.4.4.2) (Glycine cleavage system P-protein 2) (Glycine decarboxylase 2) (Glycine dehydrogenase (aminomethyl-transferring) 2)	gcvP2 PA5213
	1.85671	1.25415	Q9HTI8	Probable ATP-binding component of ABC transporter	PA5376
	3.56841	1.23671	Q9I2A6	3-hydroxybutyrate dehydrogenase	bdhA PA2003
	2.94744	1.13914	Q9HTL0	DNA-binding protein HU-alpha	hupA PA5348
	1.32468	1.13701	Q9I725	Cytochrome c oxidase assembly protein CtaG	PA0107
	1.73923	1.11942	Q9HV27	Cyclic di-GMP phosphodiesterase PA4781 (EC 3.1.4.-)	PA4781
	1.5016	1.10324	P95457;G3XD09	FAD-dependent oxidoreductase (Glutamate synthase [NADPH] small chain (EC 1.4.1.13)) (Glutamate synthase small subunit) (Glutamate synthase subunit beta) (NAD(P)-binding protein)	gltD
	3.93127	1.10168	Q9I4N8	Flagellar glycosyl transferase, FgtA	fgtA PA1091
	2.96654	1.06535	Q9HXV8	Isocitrate lyase/phosphoenolpyruvate mutase family protein	PA3682
	3.37884	1.06401	Q9HX90;Q9HYI3	DUF1302 domain-containing protein	PA3923
	2.64319	1.04455	Q9HU89	Quaternary amine transport ATP-binding protein (EC 7.6.2.9)	PA5094
	3.81674	1.01967	Q9HVA9	Chromosome partitioning protein ParA	PA4686
	1.40499	1.01863	Q9I5I8	NAD(P)-binding domain-containing protein	PA0741
	1.71119	1.01827	Q9I5X3	DUF805 domain-containing protein	PA0563
	2.88686	1.01531	Q9HUQ0	Amino acid binding protein	PA4913
	2.78784	0.95996	Q9I157	PvdL	pvdL PA2424
