## Supplementary material for "Bacterial Hsp90 promotes virulence factor production through maintenance of NRPS megaenzymes": Dataset S5

### Sheet: Dataset S5
Dataset S5. List of proteins significantly more abundant in the absence of Hsp90Pa from P. aeruginosa grown at 42°C in minimal medium. (fold change>2, pValue<0.05)
Related to figure 3B
	P-value (-log10)	Fold change (log2)	Protein IDs	Protein name	Gene name
	1.42986	-1.99601	Q9HZV6	Geranyl-CoA carboxylase, alpha-subunit (Biotin-containing)	atuF PA2891
	1.40889	-1.7023	G3XDA4	OsmC family protein	PA0653
	1.58869	-1.56592	Q9I185	PvdO	pvdO PA2395
	3.2742	-1.54217	Q9HWG3;P72175	Pyochelin synthase PchD (EC 6.2.1.61) (Nonribosomal peptide synthase PchD) (Salicylate--[aryl-carrier protein] ligase)	pchD PA4228
	6.1385	-1.44394	Q9I3C4	Dienelactone hydrolase domain-containing protein	PA1597
	1.74391	-1.44195	G3XCY2;P72148;Q79C71	O-antigen chain length regulator	wzz PA3160
	1.60882	-1.42167	Q9I0P5	Putrescine/agmatine-binding protein	PA2592
	1.45286	-1.31012	Q9I0L3	Phosphatase NudJ (EC 3.6.1.-)	nudJ PA2625
	4.42308	-1.27521	Q9HWI3	Probable AMP-binding enzyme	PA4198
	1.38474	-1.18636	Q9I283	Probable transcriptional regulator	PA2032
	1.45204	-1.17272	O68591;Q9HVQ8	Iron-uptake factor	piuB
	1.36625	-1.15962	Q9I4N9	MobA-like NTP transferase domain-containing protein	PA1090
	1.41503	-1.10832	Q9I522	Lipopolysaccharide biosynthetic protein LpxO2	lpxO2 PA0936
	3.64777	-1.0828	Q9I6S7	Malonate decarboxylase beta subunit	mdcD PA0211
