## Supplementary material for "Bacterial Hsp90 promotes virulence factor production through maintenance of NRPS megaenzymes": Dataset S6

### Sheet: Dataset S6
Dataset S6. List of proteins significantly less abundant in the absence of Hsp90Pa from P. aeruginosa grown at 42°C (fold change>2, pValue<0.05).
Proteins involved in pyoverdine biosynthesis are highlighted in green.
Related to figure 3B
	P-value (-log10)	Fold change (log2)	Protein IDs	Protein name	Gene name
	11.2383	11.4449	Q9I3C5	Chaperone protein HtpG (Heat shock protein HtpG) (High temperature protein G)	htpG PA1596
	3.12335	4.00722	Q9I6D8	Protease PfpI	pfpI PA0355
	3.88468	3.95054	Q9I181	PvdJ	pvdJ PA2400
	2.96298	3.86943	Q9HV61	UPF0337 protein PA4738	PA4738
	1.89917	3.21147	Q9HXU9	DUF4398 domain-containing protein	PA3691
	2.56993	3.16978	Q9I421	DUF883 domain-containing protein	PA1323
	3.32425	2.88709	Q9HYU6	Probable ATP-dependent helicase	PA3297
	2.60907	2.79792	Q9I1T9	NAD-dependent epimerase	PA2176
	2.59664	2.70103	Q9HV60	BON domain-containing protein	PA4739
	4.29852	2.47931	Q9I182	Pyoverdine synthetase D	pvdD PA2399
	2.11225	2.45686	Q9HXU8;REV__Q9I3K3	Lipotoxon F, LptF	lptF PA3692
	2.53223	2.14468	Q9RQ16	UPF0301 protein AlgH	algH PA0405
	2.60846	2.03215	Q9I293	DUF3203 family protein	PA2021
	1.65716	1.86697	Q9I179	Probable non-ribosomal peptide synthetase, PvdI	PA2402
	1.5974	1.83294	Q9HT89	Uncharacterized protein PA5481	PA5481
	1.44254	1.768	Q9HYG7	Dihydroneopterin triphosphate 2'-epimerase (EC 5.1.99.7) (D-erythro-7,8-dihydroneopterin triphosphate epimerase)	folX PA3439
	1.77948	1.73978	Q9I420	Carboxypeptidase regulatory-like domain-containing protein	PA1324
	1.77965	1.68161	Q9I773	Osmotically inducible protein OsmC	osmC PA0059
	1.48807	1.59602	Q9I4X8	HPt domain-containing protein	PA0991
	1.5803	1.47801	Q9HV28	non-specific serine/threonine protein kinase (EC 2.7.11.1)	PA4780
	1.34753	1.46819	Q9HXB1	Inhibitor of vertebrate lysozyme	ivy PA3902
	2.0656	1.45656	Q51537;G3XD55	PilY2 protein (Pilus assembly protein PilY) (Type 4 fimbrial biogenesis protein)	pilY2
	4.04993	1.45123	Q9HZA3	3-isopropylmalate dehydratase large subunit (EC 4.2.1.33) (Alpha-IPM isomerase) (IPMI) (Isopropylmalate isomerase)	leuC PA3121
	1.52887	1.32119	Q9HUT7	Osmotically inducible lipoprotein OsmE	osmE PA4876
	1.49792	1.26074	Q9I5H1	HDOD domain-containing protein	PA0758
	1.52853	1.24325	Q9I157	PvdL	pvdL PA2424
	2.49148	1.15896	O54439	Acyl carrier protein 1 (ACP 1)	acpP1 acpP PA2966
	1.63557	1.13384	Q59652;G3XCZ0	Type II secretion system protein H (General secretion pathway protein H)	fimU
	1.49867	1.12409	Q9HTR9	Transcriptional regulator SutA RNAP-binding domain-containing protein	PA5285
	1.71939	1.07933	Q9HXS9	Tellurite resistance TerB family protein	PA3712
	1.61832	1.02391	Q60148;G3XD43	Fimbrial protein (PilE) (Type 4 fimbrial biogenesis protein PilE) (Type 4a pilus minor pilin PilE) (Type IV pilin protein)	pilE fimA
	5.27562	1.0158	Q9HXV3	Phosphoenolpyruvate carboxylase (PEPC) (PEPCase) (EC 4.1.1.31)	ppc PA3687
	1.75207	1.00741	Q9HZI3	Probable lipid kinase YegS-like (EC 2.7.1.-)	PA3023
