## Supplementary material for "Bacterial Hsp90 promotes virulence factor production through maintenance of NRPS megaenzymes": Dataset S7

### Sheet: Dataset S7
Dataset S7. List of E. coli proteins significantly more abundant in the absence of Hsp90Ec and HslV compared to WT (fold change>2, pValue<0.05)
Related to figure 4A
	P-value (-log10)	Fold change (log2)	Protein IDs	Protein name
	2.99409	-4.24646	gi|1865497172	heat shock chaperone IbpA
	3.8581	-2.5067	gi|1865499537	fumarate/nitrate reduction transcriptional regulator Fnr
	3.44377	-2.2624	gi|1865497821	DNA topoisomerase IV subunit A
	2.37211	-2.13983	gi|1865501284	diacylglycerol kinase
	1.63009	-1.9704	gi|1865497478	phosphoglycolate phosphatase
	2.23605	-1.92577	gi|1865499567	phage shock protein PspA
	3.54512	-1.80096	gi|1865497173	heat shock chaperone IbpB
	1.576	-1.64719	gi|1865501883	P-type conjugative transfer protein VirB9
	3.17992	-1.57652	gi|1865497608	ribonuclease G
	1.86763	-1.49505	gi|1865500728	5'-methylthioadenosine/S-adenosylhomocysteine nucleosidase
	2.84786	-1.49031	gi|1865497385	phage sensitivity protein DcrB
	1.78432	-1.43386	gi|1865498485	chorismate synthase
	3.37032	-1.36277	gi|1865497633;gi|1865498381	glutamate synthase subunit GltD; formate-dependent uric acid utilization protein AegA
	2.67313	-1.3602	gi|1865501592	peptidylprolyl isomerase PpiC
	3.34105	-1.35075	gi|1865500720	type I methionyl aminopeptidase
	3.36921	-1.33886	gi|1865497354	heme ABC transporter ATP-binding protein
	2.16792	-1.3321	gi|1865498336	alpha2-macroglobulin
	1.59929	-1.30367	gi|1865498166	tRNA pseudouridine(13) synthase TruD
	2.08079	-1.23937	gi|1865499876	lipoprotein-releasing ABC transporter permease subunit LolE
	1.32828	-1.21992	gi|1865497733	hypothetical protein HLK60_03065
	1.34013	-1.18765	gi|1865499202	bifunctional thioredoxin/glutathione peroxidase
	1.70373	-1.17018	gi|1865498772	ATP phosphoribosyltransferase
	2.01845	-1.1454	gi|1865497955	YggL family protein
	1.47657	-1.1213	gi|1865501363	acetylornithine deacetylase
	2.95923	-1.11965	gi|1865501125	transcriptional regulator
	1.65592	-1.11242	gi|1865498638	PTS fructose transporter subunit IIBC
	5.21813	-1.10806	gi|1865498274	ATP-dependent chaperone ClpB
	3.24797	-1.10238	gi|1865501015	YhcH/YjgK/YiaL family protein
	2.6854	-1.08278	gi|1865497462	Hsp33 family molecular chaperone HslO
	3.03364	-1.04653	gi|1865497668	dihydropteroate synthase
	3.38712	-1.00452	gi|1865498373	neutral zinc metallopeptidase
