## Supplementary material for "Bacterial Hsp90 promotes virulence factor production through maintenance of NRPS megaenzymes": Dataset S8

### Sheet: Dataset S8
Dataset S8. List of E. coli proteins significantly less abundant in the absence of Hsp90Ec and HslV compared to WT (fold change>2, pValue<0.05)
Proteins involved in colibactin biosynthesis are highlighted in blue.
Related to figure 4A
	P-value (-log10)	Fold change (log2)	Protein IDs	Protein name
	4.57461	9.50512	gi|1865500417	molecular chaperone HtpG
	5.08477	5.84198	gi|1865497351	acid-activated periplasmic chaperone HdeA
	2.46659	4.58163	gi|1865501391	ATP-dependent protease subunit HslV
	2.76818	4.36027	gi|1865498556	bifunctional UDP-4-amino-4-deoxy-L-arabinose formyltransferase/UDP-glucuronic acid oxidase ArnA
	1.51673	4.26181	gi|1865499370	stationary-phase-induced ribosome-associated protein
	4.93235	3.3513	gi|1865497352	acid-activated periplasmic chaperone HdeB
	1.45606	3.10916	gi|1865498439	Nramp family divalent metal transporter
	3.49969	3.05605	gi|1865499011	flagellar biosynthesis protein FlhA
	1.98219	2.88937	gi|1865501652	50S ribosomal protein L34
	3.30512	2.59748	gi|1865499078	Slp family lipoprotein YeaY
	3.57734	2.30789	gi|1865499364	acid resistance gamma-aminobutyrate antiporter GadC
	4.86106	2.25161	gi|1865499363	glutamate decarboxylase
	1.92746	2.09434	gi|1865500911	molecular chaperone OsmY
	2.48303	2.03739	gi|1865500084	ubiquinone-dependent pyruvate dehydrogenase
	1.41852	1.84377	gi|1865497610	metalloprotease TldD
	3.03092	1.81396	gi|1865497343	glutamate decarboxylase
	2.2369	1.69491	gi|1865499368	peroxiredoxin OsmC
	1.4268	1.68953	gi|1865500068	thioredoxin-disulfide reductase
	1.40837	1.68054	gi|1865500291	twin-arginine translocase subunit TatE
	1.59695	1.67669	gi|1865497996	oxidative stress defense protein
	1.65336	1.5727	gi|1865497642	ribosome hibernation promoting factor
	2.49389	1.51277	gi|1865498990	non-heme ferritin
	1.95232	1.49226	gi|1865501255;gi|1865498028	guanine/hypoxanthine transporter GhxP; guanine/hypoxanthine transporter GhxQ
	1.44262	1.47729	gi|1865500828	RNA polymerase-associated protein RapA
	3.87206	1.45656	gi|1865497362	outer membrane lipoprotein Slp
	1.45061	1.42044	gi|1865499372	alcohol dehydrogenase AdhP
	1.62722	1.40027	gi|1865499229	Fe-S cluster assembly ATPase SufC
	2.44779	1.39858	gi|1865498936	protein deglycase HchA
	1.67814	1.39379	gi|1865497566	large-conductance mechanosensitive channel protein MscL
	1.34945	1.32346	gi|1865497569	methionyl-tRNA formyltransferase
	2.28075	1.26618	gi|1865497347	multidrug transporter subunit MdtE
	4.68853	1.15984	gi|1865498823	colibactin hybrid non-ribosomal peptide synthetase/type I polyketide synthase ClbB
	1.55592	1.14015	gi|1865499371	malate dehydrogenase
	2.15615	1.13664	gi|1865500472	1-deoxyxylulose-5-phosphate synthase YajO
	2.33526	1.13251	gi|1865499426	type I glyceraldehyde-3-phosphate dehydrogenase
	1.39715	1.12159	gi|1865498007	FAD-dependent 2-octaprenylphenol hydroxylase
	2.29375	1.12018	gi|1865498239	DUF883 domain-containing protein
	1.69223	1.1088	gi|1865497550	30S ribosomal protein S8
	1.8158	1.07734	gi|1865498844	AMP nucleosidase
	2.11275	1.06271	gi|1865498341	flavodoxin-dependent (E)-4-hydroxy-3-methylbut-2-enyl-diphosphate synthase
	2.35703	1.05032	gi|1865498246	potassium binding protein Kbp
	1.4255	1.04962	gi|1865497763	DNA-binding transcriptional regulator NfeR
	1.85874	1.02012	gi|1865498705	class I fructose-bisphosphate aldolase
	1.36977	1.00475	gi|1865498062	phosphoenolpyruvate--protein phosphotransferase
