## Supplementary material for "Bacterial Hsp90 promotes virulence factor production through maintenance of NRPS megaenzymes": Dataset S9

### Sheet: Dataset S9
Dataset S9. List of E. coli proteins significantly more abundant in ∆hsp90 compared to ∆hsp90 ∆hslV (fold change>2, pValue<0.05)
Related to figure S4A
	P-value (-log10)	Fold change (log2)	Protein IDs	Protein name
	4.28244	-4.91303	gi|1865497351	acid-activated periplasmic chaperone HdeA
	2.35587	-4.21983	gi|1865501391	ATP-dependent protease subunit HslV
	3.95393	-3.70605	gi|1865499925	YceH family protein
	3.3616	-2.38787	gi|1865499430	FMN-dependent NADH-azoreductase
	3.2643	-2.13573	gi|1865497352	acid-activated periplasmic chaperone HdeB
	4.50432	-2.13213	gi|1865499364	acid resistance gamma-aminobutyrate antiporter GadC
	1.65771	-1.80904	gi|1865497996	oxidative stress defense protein
	2.77723	-1.66914	gi|1865497610	metalloprotease TldD
	1.44028	-1.60774	gi|1865497644	LPS export ABC transporter ATP-binding protein
	2.93048	-1.5225	gi|1865499372	alcohol dehydrogenase AdhP
	3.29395	-1.42487	gi|1865499363	glutamate decarboxylase
	1.97614	-1.28713	gi|1865498892	hypothetical protein HLK60_09540
	1.32572	-1.21981	gi|1865499229	Fe-S cluster assembly ATPase SufC
	1.32084	-1.21482	gi|1865500152	DNA-binding protein YbiB
	2.33047	-1.15871	gi|1865499609	tryptophan synthase subunit alpha
	2.58481	-1.11683	gi|1865497343	glutamate decarboxylase
	1.30469	-1.08944	gi|1865497673	ribosome maturation factor RimP
	3.10699	-1.08911	gi|1865497362	outer membrane lipoprotein Slp
	1.90122	-1.08319	gi|1865498705	class I fructose-bisphosphate aldolase
	1.53274	-1.04801	gi|1865497347	multidrug transporter subunit MdtE
	1.96659	-1.00137	gi|1865500070	cysteine/glutathione ABC transporter ATP-binding protein/permease CydC
