## Supplementary material for "Bacterial Hsp90 promotes virulence factor production through maintenance of NRPS megaenzymes": Dataset S10

### Sheet: Dataset S10
Dataset S10. List of E. coli proteins significantly less abundant in ∆hsp90 compared to ∆hsp90 ∆hslV (fold change>2, pValue<0.05). Proteins involved in colibactin biosynthesis are highlighted in blue.
Related to figure S4A
	P-value (-log10)	Fold change (log2)	Protein IDs	Protein name
	5.69531	7.7111	gi|1865498823	colibactin hybrid non-ribosomal peptide synthetase/type I polyketide synthase ClbB
	2.84565	4.91697	gi|1865498003	cell division protein ZapA
	3.3144	4.76362	gi|1865498853	yersiniabactin polyketide synthase HMWP1
	1.37384	4.48021	gi|1865500110	5-amino-6-(5-phospho-D-ribitylamino)uracil phosphatase
	5.78818	4.08193	gi|1865498831	colibactin non-ribosomal peptide synthetase ClbJ
	2.97486	3.27354	gi|1865498858	yersiniabactin biosynthesis salicylate synthase YbtS
	2.29114	3.22804	gi|1865498851	yersiniabactin biosynthesis salycil-AMP ligase YbtE
	2.683	3.00213	gi|1865497172	heat shock chaperone IbpA
	2.65288	2.98026	gi|1865498850	siderophore yersiniabactin receptor FyuA
	2.67188	2.90737	gi|1865498854	yersiniabactin non-ribosomal peptide synthetase HMWP2
	4.13603	2.43552	gi|1865498829	colibactin non-ribosomal peptide synthetase ClbH
	3.04172	1.86559	gi|1865498852	yersiniabactin biosynthesis oxidoreductase YbtU
	5.06305	1.77142	gi|1865498832	colibactin hybrid non-ribosomal peptide synthetase/type I polyketide synthase ClbK
	1.50559	1.62253	gi|1865500405	copper-exporting P-type ATPase CopA
	3.18039	1.59895	gi|1865498835	colibactin non-ribosomal peptide synthetase ClbN
	2.85335	1.59136	gi|1865497173	heat shock chaperone IbpB
	1.33414	1.44552	gi|1865500833	16S rRNA (adenine(1518)-N(6)/adenine(1519)-N(6))-dimethyltransferase RsmA
	2.49351	1.43569	gi|1865501127;gi|1865497947	tetratricopeptide repeat protein; tetratricopeptide repeat protein
	1.32893	1.29971	gi|1865500393	NADP(+)-dependent aldehyde reductase
	1.55774	1.21663	gi|1865499876	lipoprotein-releasing ABC transporter permease subunit LolE
	1.46728	1.11841	gi|1865499567	phage shock protein PspA
	3.95015	1.04187	gi|1865498274	ATP-dependent chaperone ClpB
