## Supplementary material for "Bacterial Hsp90 promotes virulence factor production through maintenance of NRPS megaenzymes": Dataset S11

### Sheet: Dataset S11
Dataset S11. List of E. coli proteins significantly more abundant in ∆hslV compared to WT (fold change>2, pValue<0.05)
Related to figure S4B
	P-value (-log10)	Fold change (log2)	Protein IDs	Protein name
	4.7228	-2.90382	gi|1865499537	fumarate/nitrate reduction transcriptional regulator Fnr
	3.3816	-2.46459	gi|1865497821	DNA topoisomerase IV subunit A
	2.39843	-2.31636	gi|1865497394	cell division ATP-binding protein FtsE
	5.73956	-2.27272	gi|1865499202	bifunctional thioredoxin/glutathione peroxidase
	1.74038	-1.99733	gi|1865501556	magnesium/cobalt transporter CorA
	2.98418	-1.81856	gi|1865497479	tryptophan--tRNA ligase
	1.62904	-1.80507	gi|1865497262	PTS mannitol transporter subunit IICBA
	3.46756	-1.79948	gi|1865501235	ABC transporter substrate-binding protein
	3.17362	-1.72063	gi|1865501858	fatty acid biosynthesis protein FabY
	1.37956	-1.59265	gi|1865501883	P-type conjugative transfer protein VirB9
	1.6397	-1.58968	gi|1865497510	transcriptional regulator
	3.01494	-1.58847	gi|1865499905	50S ribosomal protein L32
	2.85901	-1.57684	gi|1865497385	phage sensitivity protein DcrB
	1.55644	-1.5278	gi|1865497666	23S rRNA (uridine(2552)-2'-O)-methyltransferase RlmE
	1.40075	-1.5167	gi|1865497213	guanylate kinase
	3.70187	-1.49154	gi|1865499954	zinc-binding phosphatase
	1.35794	-1.39399	gi|1865501349	UDP-N-acetylmuramate dehydrogenase
	2.22089	-1.35025	gi|1865498499	bifunctional tetrahydrofolate synthase/dihydrofolate synthase
	2.09557	-1.26668	gi|1865497608	ribonuclease G
	1.52799	-1.24145	gi|1865500753	3-methyl-2-oxobutanoate hydroxymethyltransferase
	1.46097	-1.22475	gi|1865500051	(d)CMP kinase
	1.87353	-1.13481	gi|1865498619	50S ribosomal protein L25
	1.94714	-1.12816	gi|1865501395	septal ring assembly protein ZapB
	2.94089	-1.11741	gi|1865497732	hypothetical protein HLK60_03060
	1.9202	-1.11654	gi|1865500452	ATP-dependent Clp endopeptidase proteolytic subunit ClpP
	2.63598	-1.096	gi|1865497633;gi|1865498381	glutamate synthase subunit GltD; formate-dependent uric acid utilization protein AegA
	1.97524	-1.09141	gi|1865498495	aspartate-semialdehyde dehydrogenase
	2.003	-1.07662	gi|1865501300	lysine-sensitive aspartokinase 3
	2.17949	-1.05462	gi|1865499321	spermidine N1-acetyltransferase
