## Supplementary material for "Bacterial Hsp90 promotes virulence factor production through maintenance of NRPS megaenzymes": Dataset S12

### Sheet: Dataset S12
Dataset S12. List of E. coli proteins significantly less abundant in ∆hslV compared to WT (fold change>2, pValue<0.05)
Related to figure S4B
	P-value (-log10)	Fold change (log2)	Protein IDs	Protein name
	2.00291	7.83942	gi|1865501156	glycyl radical protein
	5.35616	5.14138	gi|1865501391	ATP-dependent protease subunit HslV
	6.84006	4.99896	gi|1865498556	bifunctional UDP-4-amino-4-deoxy-L-arabinose formyltransferase/UDP-glucuronic acid oxidase ArnA
	4.42884	4.79167	gi|1865499035	phosphogluconate dehydratase
	5.54159	4.4548	gi|1865500484	preprotein translocase subunit YajC
	4.00331	4.25691	gi|1865499011	flagellar biosynthesis protein FlhA
	1.54286	3.51072	gi|1865498003	cell division protein ZapA
	2.60344	3.31355	gi|1865502011	AAA family ATPase
	3.50507	3.27978	gi|1865501637	esterase family protein
	1.40504	3.1231	gi|1865498851	yersiniabactin biosynthesis salycil-AMP ligase YbtE
	1.89303	3.05357	gi|1865497670	preprotein translocase subunit SecG
	3.84445	2.98669	gi|1865499078	Slp family lipoprotein YeaY
	2.33189	2.92363	gi|1865497723	2-ketobutyrate formate-lyase/pyruvate formate-lyase
	1.52603	2.89423	gi|1865500391	ABC transporter permease
	3.04847	2.6432	gi|1865500497	pyrimidine/purine nucleoside phosphorylase
	3.45829	2.58208	gi|1865498844	AMP nucleosidase
	3.89497	2.48772	gi|1865497352	acid-activated periplasmic chaperone HdeB
	1.40908	2.39312	gi|1865498439	Nramp family divalent metal transporter
	2.43174	2.33894	gi|1865497765	G/U mismatch-specific DNA glycosylase
	1.36791	2.27537	gi|1865500007	methylglyoxal synthase
	1.65981	2.24504	gi|1865500291	twin-arginine translocase subunit TatE
	3.1505	2.22114	gi|1865497950	ornithine decarboxylase
	1.35822	2.14565	gi|1865497589	50S ribosomal protein L11 methyltransferase
	3.84859	2.07714	gi|1865498341	flavodoxin-dependent (E)-4-hydroxy-3-methylbut-2-enyl-diphosphate synthase
	1.70901	2.06358	gi|1865500425	mechanosensitive channel MscK
	2.29961	2.04224	gi|1865499114	signal peptide peptidase SppA
	1.94581	2.00416	gi|1865497998	DNA-binding transcriptional regulator ArgP
	1.56218	1.93427	gi|1865498298	pyridoxine 5'-phosphate synthase
	1.8217	1.91989	gi|1865500911	molecular chaperone OsmY
	1.68722	1.8935	gi|1865499229	Fe-S cluster assembly ATPase SufC
	2.71849	1.84353	gi|1865497955	YggL family protein
	2.56971	1.82651	gi|1865501255;gi|1865498028	guanine/hypoxanthine transporter GhxP; guanine/hypoxanthine transporter GhxQ
	1.49187	1.75249	gi|1865497566	large-conductance mechanosensitive channel protein MscL
	2.65935	1.70298	gi|1865497334	2-dehydro-3-deoxygluconokinase
	2.17436	1.65386	gi|1865497956	DUF2884 domain-containing protein
	1.79411	1.62827	gi|1865498703	ADP-ribosylglycohydrolase family protein
	4.3823	1.61305	gi|1865498985	excinuclease ABC subunit UvrC
	1.65385	1.60697	gi|1865498007	FAD-dependent 2-octaprenylphenol hydroxylase
	2.51033	1.58538	gi|1865498543	GNAT family N-acetyltransferase
	2.89918	1.52986	gi|1865498990	non-heme ferritin
	1.4018	1.51523	gi|1865501138	KAP family P-loop domain protein
	4.59506	1.46108	gi|1865501920;gi|1865502005;gi|1865501961;gi|1865501943;gi|1865501933	IS3 family transposase; IS3 family transposase; IS3 family transposase; IS3 family transposase; IS3 family transposase
	1.6696	1.45752	gi|1865497251	NAD(P)H-dependent glycerol-3-phosphate dehydrogenase
	2.70786	1.4497	gi|1865501502	thiol:disulfide interchange protein DsbA
	2.37829	1.41062	gi|1865500405	copper-exporting P-type ATPase CopA
	2.73454	1.39983	gi|1865499599	protease SohB
	1.63258	1.39231	gi|1865501106	fumarate reductase subunit FrdC
	2.12123	1.38721	gi|1865497399	high-affinity branched-chain amino acid ABC transporter substrate-binding protein LivK
	2.05424	1.37208	gi|1865499113	asparaginase
	2.38513	1.36821	gi|1865499426	type I glyceraldehyde-3-phosphate dehydrogenase
	2.99512	1.321	gi|1865498936	protein deglycase HchA
	2.01189	1.29095	gi|1865499878	lipoprotein-releasing ABC transporter permease subunit LolC
	2.61037	1.28933	gi|1865501384	cystathionine gamma-synthase
	1.97741	1.27314	gi|1865498327	Fe-S cluster assembly scaffold IscU
	1.47765	1.26261	gi|1865501033	class 1 fructose-bisphosphatase
	1.40381	1.26085	gi|1865498918	helix-hairpin-helix domain-containing protein
	3.09932	1.25621	gi|1865497550	30S ribosomal protein S8
	3.0643	1.24838	gi|1865501563	lipoprotein
	2.29542	1.23873	gi|1865498384	transketolase
	1.6516	1.23842	gi|1865501127;gi|1865497947	tetratricopeptide repeat protein; tetratricopeptide repeat protein
	2.07354	1.21732	gi|1865501330	uroporphyrinogen decarboxylase
	1.30731	1.19081	gi|1865497642	ribosome hibernation promoting factor
	2.0367	1.17299	gi|1865498671	beta-glucosidase BglX
	2.61839	1.17177	gi|1865501782	TonB system transport protein TonB
	1.63322	1.1605	gi|1865501390	cell division protein FtsN
	2.79513	1.14664	gi|1865501559	DNA helicase II
	1.42515	1.14339	gi|1865497938	aerobactin synthase IucA
	2.27008	1.13237	gi|1865498064	thymidylate synthase
	1.68855	1.09864	gi|1865500261	N-acetylglucosamine-6-phosphate deacetylase
	1.50035	1.0836	gi|1865497967	glutathione synthase
	1.75759	1.07895	gi|1865499231	cysteine desulfurase SufS
	1.70011	1.06162	gi|1865499714	DsrE/F sulfur relay family protein YchN
	2.84163	1.05878	gi|1865499691	murein tripeptide/oligopeptide ABC transporter ATP binding protein OppD
	1.77957	1.05062	gi|1865500472	1-deoxyxylulose-5-phosphate synthase YajO
	1.73043	1.04101	gi|1865498206	arabinose-5-phosphate isomerase GutQ
	1.9958	1.03736	gi|1865499976	bifunctional glucose-1-phosphatase/inositol phosphatase
	2.15781	1.02098	gi|1865497663	serine-type D-Ala-D-Ala carboxypeptidase
