## Supplementary material for "Bacterial Hsp90 promotes virulence factor production through maintenance of NRPS megaenzymes": Dataset S13

### Sheet: Dataset S13
Dataset S13. List of proteins significantly more abundant in the absence of Hsp90Pa from P. aeruginosa grown at 37°C in LB. (fold change>2, pValue<0.05)
Related to figure 5C
	P-value (-log10)	Fold change (log2)	Protein IDs	Protein name	Gene name
	2.23757	-2.47102	Q9HXR0	DUF2170 family protein	PA3732
	2.31406	-1.76256	Q9HZ19	CsaA protein	csaA PA3221
	3.81968	-1.07803	Q9HV42	Protein GrpE (HSP-70 cofactor)	grpE PA4762
