## Supplementary material for "Bacterial Hsp90 promotes virulence factor production through maintenance of NRPS megaenzymes": Dataset S14

### Sheet: Dataset S14
Dataset S14. List of proteins significantly less abundant in the absence of Hsp90Pa from P. aeruginosa grown at 37°C in LB (fold change>2, pValue<0.05).
NRPS involved in pyoverdine biosynthesis are highlighted in green. Additional NRPS are in orange. Note that the AMB protein (Q9I1H0) has a fold change slighty <2
Related to figure 5C
	P-value (-log10)	Fold change (log2)	Protein IDs	Protein name	Gene name
	5.86086	13.0027	Q9I3C5	Chaperone protein HtpG (Heat shock protein HtpG) (High temperature protein G)	htpG PA1596
	2.34274	4.70552	P48632	Ferripyoverdine receptor	fpvA PA2398
	3.35029	4.68731	Q51548	L-ornithine N(5)-monooxygenase (EC 1.14.13.195) (L-ornithine N(5)-hydroxylase) (Ornithine hydroxylase) (L-ornithine N(5)-oxygenase) (Pyoverdin biosynthesis protein A)	pvdA pvd-1 PA2386
	2.73119	3.72145	Q9I157	PvdL	pvdL PA2424
	1.81579	3.02642	Q9I168	L-2,4-diaminobutyrate:2-ketoglutarate 4-aminotransferase, PvdH	pvdH PA2413
	2.47915	2.89545	Q9HYR8	Probable non-ribosomal peptide synthetase	PA3327
	2.20985	2.60318	Q9I182	Pyoverdine synthetase D	pvdD PA2399
	2.68654	2.55631	Q9I171	Metal ABC transporter substrate-binding protein	PA2410
	2.40752	2.33451	Q9I179	Probable non-ribosomal peptide synthetase, PvdI	PA2402
	2.02684	2.18604	Q9HTC1	DUF1127 domain-containing protein	PA5446
	3.23813	2.13172	Q9HUF4	Bifunctional glutamine synthetase adenylyltransferase/adenylyl-removing enzyme (ATP:glutamine synthetase adenylyltransferase) (ATase)	glnE PA5014
	2.90359	2.01019	Q9I174	Probable adhesion protein	PA2407
	2.24017	1.99113	Q9I178	PepSY domain-containing protein	PA2403
	3.44892	1.75448	Q51383	2Fe-2S ferredoxin	fdx PA3809
	3.0957	1.74349	Q9HXE0	Pyocin protein	PA3866
	2.72129	1.65066	G3XCV2	Pyochelin synthase PchE (EC 6.2.1.69) (L-cysteine--[L-cysteinyl-carrier protein] ligase) (Nonribosomal peptide synthase PchE)	pchE PA4226
	1.61023	1.22783	Q9I0R9	FAD/NAD(P)-binding domain-containing protein	PA2566
	3.69835	0.918151	Q9I1H0	AMB antimetabolite synthase AmbB (EC 6.2.1.67) (L-alanine--[L-alanyl-carrier protein] ligase) (Nonribosomal peptide synthase AmbB)	ambB PA2305	*
